# Altered astrocytic and microglial homeostasis characterizes a decreased proinflammatory state in bipolar disorder

**DOI:** 10.1101/2023.10.29.564621

**Authors:** Quentin Amossé, Benjamin B. Tournier, Aurélien M. Badina, Lilou Marchand-Maillet, Laurene Abjean, Sylvain Lengacher, Nurun Fancy, Amy M. Smith, Yeung-Yeung Leung, Verena Santer, Valentina Garibotto, David R. Owen, Camille Piguet, Kelly Ceyzériat, Stergios Tsartsalis, Philippe Millet

**Author notes:** These authors share senior authorship (Stergios Tsartsalis, Philippe Millet). Address for correspondence: Dr Stergios Tsartsalis Department of Psychiatry University Hospitals of Geneva Chemin du Petit-Bel-Air 2 CH1226, Thônex, Switzerland; Prof Philippe Millet Department of Psychiatry University Hospitals of Geneva, Fondation pour recherches medicales Avenue de la Roseraie 64, CH1205, Geneva, Switzerland.

## Abstract

Multiple lines of evidence point to peripheral immune alterations in bipolar disorder (BD) although the activity of brain immune mechanisms remain largely unexplored. To identify the cell type-specific immune alterations in the BD brain, we performed a proteomic and single nuclear transcriptomic analysis of *postmortem* cingulate cortex samples from BD and control subjects. Our results showed that genes associated to the genetic risk for BD are enriched in microglia and astrocytes. Transcriptomic alterations in microglia point to a reduced proinflammatory phenotype, associated to reduced resistance to oxidative stress and apoptosis, which was confirmed with immunohistochemical quantification of IBA1 density. Astrocytes show transcriptomic evidence of an imbalance of multiple metabolic pathways, extracellular matrix composition and downregulated immune signalling. These alterations are associated to *ADCY2* and *NCAN,* two GWAS genes upregulated in astrocytes. Finally, cell-cell communication analysis prioritized upregulated SPP1-CD44 signalling to astrocytes as a potential regulator of the transcriptomic alterations in BD. Our results indicate that microglia and astrocytes are characterized by downregulated immune responses associated to a dysfunction of core mechanisms via which these cells contribute to brain homeostasis.
