## Supplementary material for "Altered astrocytic and microglial homeostasis characterizes a decreased proinflammatory state in bipolar disorder": Table S2

### Sheet: Readme
Tab	Description of tab
Stahl_et_al._gene_list	List of all the genes identified in GWAS by Stahl et al (2019)
GWAS_Stahl_genes_expr	Expression factor of each GWAS gene identified by Stahl et al. (2019) in the astrocyte and microglia in snRNAseq
Mullins_et_al._gene_list	List of all the genes identified in GWAS by Mullins et al (2021)
GWAS_Mullins_genes_expr	Expression factor of each GWAS gene identified by Mullins et al. (2021) in the astrocyte and microglia in snRNAseq

### Sheet: Stahl_et_al._gene_list
Table S2.1. GWAS genes as identified by Stahl et al. (2019)
ADCY2
ADD3
ANK3
CACNA1C
CD47
FADS2
FSTL5
GRIN2A
HDAC5
HLF
IMMP2L
LMAN2L
MRPS33
NCAN
PACS1
PC
PLEKHO1
POU3F2
RIMS1
SCN2A
SHANK2
SLC25A17
SRPK2
SSBP2
STARD9
STK4
THSD7A
TRANK1
ZCCHC2
ZNF592

### Sheet: GWAS_Stahl_genes_expr
Table S2.2. GWAS genes as identified by Stahl et al. (2019) expression in astrocytes and microglia in snRNAseq
gene	astro.expression	micro.expression
ADCY2	2.42835626804793	0.0721519316802886
ADD3	1.5165692630914	0.109222414360862
ANK3	0.0418946255008971	0.0571830883972597
CACNA1C	0.657502350224599	0.0672970035755778
CD47	0.347551778435073	0.252683535172316
FADS2	0.540193599939626	0.118395921408674
FSTL5	0.201815853910091	0.031286204023677
GRIN2A	0.100699412019452	0.010190698552742
HDAC5	0.131896484662428	0.207848776065806
HLF	0.140162585046051	0.00336033983622251
IMMP2L	1.16030756307818	1.56095185836304
LMAN2L	0.122643971241873	0.062538858220951
MRPS33	0.0345179650738289	0.0296502557067518
NCAN	0.610794214882491	0.0147671273561159
PACS1	0.824760703062602	1.1135824749917
PC	0.318113332170305	0.0684974478976704
PLEKHO1	0.13146586539844	0.461776589475515
POU3F2	0.273615087639755	0.0081434485055789
RIMS1	0.189856120008281	0.0137399774044977
SCN2A	0.019276056998455	0.00377280216784238
SHANK2	0.202222229649447	0.0208724369204997
SLC25A17	0.218124700994044	0.155933337579174
SRPK2	0.834061962389818	0.799319725577878
SSBP2	1.25853791701758	1.32864756303839
STARD9	0.129614067379418	0.177287158449673
STK4	0.14283520398652	0.971479067095467
THSD7A	0.714653782044084	0.0171981201458277
TRANK1	0.125191438699329	0.48039207658157
ZCCHC2	0.186319192473034	0.326896335036534
ZNF592	0.209558766161959	0.401224305532594

### Sheet: Mullins_et_al._gene_list
Table S2.3. GWAS genes as identified by Mullins et al. (2021)
LINC01748
NUF2
LMAN2L
SCN2A
CERS6
TRANK1
MDFIC2
CD47
KIAA1109
ADCY2
HOMER1
SSBP2
KDM3B
DOCK2
POU3F2
SYNE1
MAD1L1
THSD7A
SP4
MPP6
SRPK2
PLXNA4
MRPS33
MSRA
PLEC
ZCCHC7
CACNB2
ANK3
ADO
ADD3
FADS2
FKBP2
PACS1
PC
SHANK2
TENM4
CACNA1C
CUL4A
BCL11B
LINC02694
STARD9
HOMER2
ZNF592
C16orf72
GRIN2A
RTN4RL1
ERBB2
ERBB2
HDAC5
STK4
KCNB1
OSBPL2
SLC25A17

### Sheet: GWAS_Mullins_genes_expr
Table S3.4. GWAS genes as identified by Mullins et al. (2021) expression in astrocytes and microglia in snRNAseq
gene	astro.expression	micro.expression
LINC01748	0.891473095389661	0.0193122344473563
NUF2	0.00918435897620803	0.023644252713036
LMAN2L	0.122643971241873	0.062538858220951
SCN2A	0.019276056998455	0.00377280216784238
CERS6	0.942373451348474	0.475006675039222
TRANK1	0.125191438699329	0.48039207658157
MDFIC2	0	0.000530383270563159
CD47	0.347551778435073	0.252683535172316
KIAA1109	0.894213468258109	0.926209942737867
ADCY2	2.42835626804793	0.0721519316802886
HOMER1	0.0697775823133577	0.111589062783393
SSBP2	1.25853791701758	1.32864756303839
KDM3B	0.358859910290224	0.534959851272813
DOCK2	0.0923089335378186	1.96279782169705
POU3F2	0.273615087639755	0.0081434485055789
SYNE1	1.38639409547144	0.240661661880565
MAD1L1	0.146614663449925	0.4587329197327
THSD7A	0.714653782044084	0.0171981201458277
SP4	0.147688106503857	0.216349139092343
MPP6	0.389531517833789	0.0473239094838747
SRPK2	0.834061962389818	0.799319725577878
PLXNA4	0.080648998474221	0.0318783019931977
MRPS33	0.0345179650738289	0.0296502557067518
MSRA	0.743548711709078	0.614993583190178
PLEC	0.526064473985363	0.139541865568174
ZCCHC7	0.773786856560932	0.850562106387008
CACNB2	1.22727596654783	0.159865693438437
ANK3	0.0418946255008971	0.0571830883972597
ADO	0.00161685940875671	0.00480397225792804
ADD3	1.5165692630914	0.109222414360862
FADS2	0.540193599939626	0.118395921408674
FKBP2	0.0115229203628588	0.0153402260114955
PACS1	0.824760703062602	1.1135824749917
PC	0.318113332170305	0.0684974478976704
SHANK2	0.202222229649447	0.0208724369204997
TENM4	0.886194142823392	1.07966295222359
CACNA1C	0.657502350224599	0.0672970035755778
CUL4A	0.322075074408278	0.374996875658163
BCL11B	0.00755136241307925	0.00621547253528858
LINC02694	0.0100068910277707	0.00593603022177639
STARD9	0.129614067379418	0.177287158449673
HOMER2	0.216290307541948	0.0448201319406669
ZNF592	0.209558766161959	0.401224305532594
C16orf72	0.0750207019626655	0.145822467310684
GRIN2A	0.100699412019452	0.010190698552742
RTN4RL1	0.0166790547482892	0.0503363960118995
ERBB2	0.114116469070813	0.0123659089503727
ERBB2	0.114116469070813	0.0123659089503727
HDAC5	0.131896484662428	0.207848776065806
STK4	0.14283520398652	0.971479067095467
KCNB1	0.142535097919237	0.00943318971946695
OSBPL2	0.109520736385019	0.130437659877731
SLC25A17	0.218124700994044	0.155933337579174
