## Supplementary material for "Altered astrocytic and microglial homeostasis characterizes a decreased proinflammatory state in bipolar disorder": Table S6

### Sheet: Readme
Tab	Description of tab
metadata	List of all the samples used throughout the study

### Sheet: metadata
ref	sample_type	diagnosis	sex	age	Tabac	Alcool	lithium_taken_within_3_months	braak	braaklb	pmd	pmd	ph	weight	csf	diagnosis	dcodewk	wcode	region	specific	decease_time	freezer
2017-109	FF/FFPE	CT	m	91	Oui	Oui	NA	3	0	5.083	05:05:00	6.55	1175	65	Non-demented control	A2B2C0; ARTAG	G-FR-CING	cingulate gyrus	NA	2017-09-02 10:20:00	2106G3
2017-124	FF/FFPE	CT	f	55	Oui	NA	NA	1	0	7.5	07:30:00	NA	1260	0	Non-demented control	Thal fase 0 / 5 amyloïd beta; A0B1C0	G-FR-CING	cingulate gyrus	NA	2017-09-28 11:40:00	2203C1
2017-128	FF/FFPE	BD	m	90	Oui	Non	Oui	4	4	6.33	06:20:00	NA	1135	80	Bipolar disorder	A2B2C1; 5 small cortical infarctions; perivascular oedema; ARTAG	G-FR-CING	cingulate gyrus	NA	2017-10-06 15:00:00	2103H5
2017-148	FF/FFPE	BD	m	71	Non	Oui	Non	NA	NA	5.66	05:40:00	6.54	1155	105	Bipolar disorder	A2B0C0	G-FR-CING	cingulate gyrus	NA	2017-11-29 22:50:00	2104F1
2018-028	FF/FFPE	CT	f	77	NA	NA	NA	5	NA	8.5	08:30:00	6.21	1090	50	Non-demented control	A3B3C2; Thal phase 4 / 5; ARTAG; caa type 2, stage 1	G-FR-CING	cingulate gyrus	NA	2018-02-21 06:30:00	2106F8
2018-039	FF/FFPE	BD	f	82	Oui	NA	Non	NA	3	10.25	10:15:00	6.6	1220	30	Bipolar disorder	A1B2C0; Thal phase 1 / 5; PART; ARTAG; caa stage 1 / 3	G-FR-CING	cingulate gyrus	anterior	2018-03-10 18:55:00	2103A1
2018-042	FF/FFPE	BD	f	55	Oui	Oui	Non	NA	NA	9.25	09:15:00	6.83	1210	25	Bipolar disorder	NA	G-FR-CING	cingulate gyrus	anterior	2018-03-15 09:45:00	2106A5
2018-061	FF/FFPE	BD	f	70	Oui	Non	Oui	2	NA	6	06:00:00	6.95	971	5	Bipolar disorder	A1B1C0; Thal phase1 / 5	G-FR-CING	cingulate gyrus	anterior right	2018-04-27 00:35:00	2103H2
2018-067	FF/FFPE	BD	f	78	Oui	NA	Non	2	NA	5.75	05:45:00	6.5	1010	120	Bipolar disorder	A2B1C1; Thal phase 3 / 5; ARTAG; caa type 1, stage 1	G-FR-CING	cingulate gyrus	NA	2018-05-11 03:30:00	2105B3
2018-072	FF/FFPE	CT	m	77	Oui	Oui	NA	2	0	4.833	04:50:00	6.95	1215	45	Non-demented control	A1B1C0; Thal phase 1 / 5; caa type 2, stage1 / 3	G-FR-CING	cingulate gyrus	NA	2018-05-28 13:10:00	2203G1
2018-089	FF/FFPE	BD	f	81	Non	Non	Non	1	NA	7.583	07:35:00	7.3	1250	40	Bipolar disorder	A2B1C0; Thal 3; ARTAG; CAA type 2, stage 1 / 3; 2 cortical micro infarctions	G-FR-CING	cingulate gyrus	anterior	2018-07-19 15:25:00	21100
2018-112	FF/FFPE	CT	f	95	Non	Oui	NA	3	NA	4.33	04:20:00	6.59	1114	55	Non-demented control	A1B2C0; caa type 2, stage 1 /13; PART; ARTAG	G-FR-CING	cingulate gyrus	anterior	2018-09-19 19:10:00	2204A2
2018-123	FF/FFPE	CT	f	82	Oui	Oui	NA	3	NA	6.33333	06:20:00	NA	1275	20	Non-demented control	PART; A1B2C0; signs of terminal hypoxia	G-FR-CING	cingulate gyrus	anterior	2018-11-12 08:30:00	220000
2019-036	FF/FFPE	CT	f	85	Non	Non	NA	3	NA	6.5	06:50:00	6.84	1190	40	Non-demented control	A1B2C0; PART; autoimmune encephalitis; Thal phase 1 / 5; ARTAG	G-FR-CING	cingulate gyrus	anterior	2019-03-19 09:20:00	2206C6
2019-052	FF/FFPE	BD	m	68	Non	Oui	Oui	0	NA	10.3333	10:20:00	6.41	1430	20	Bipolar disorder	A2B0C0; large a.c.m. infarction right; multiple older cortical infarctions; caa type 2	G-FR-CING	cingulate gyrus	anterior	2019-05-24 01:40:00	2310000
2019-079	FF/FFPE	CT	f	84	Non	Oui	NA	3	3	7.83333	07:50:00	6.59	1345	45	Non-demented control	A1B2C0; Thal phase 1 / 5; ARTAG; PART	G-FR-CING	cingulate gyrus	anterior	2019-08-27 17:55:00	2301B1
2019-128	FF/FFPE	BD	f	75	Non	Oui	Non	2	1	8.41667	08:25:00	6.72	1194	7	Bipolar disorder	A1B1C0; Thal phase 2 / 5	G-FR-CING	cingulate gyrus	anterior	2019-12-20 11:10:00	2302A2
2019-129	FF/FFPE	CT	m	71	NA	NA	NA	0	NA	5.08333	05:05:00	4.42	1425	5	Non-demented control	ARTAG	G-FR-CING	cingulate gyrus	NA	2019-12-23 17:15:00	2302H6
S002	Serum	BD	m	56		NA	NA	NA	NA	NA	NA	NA	NA	NA	Type 2 Bipolar disorder	NA	NA	NA	NA	NA	Seroquel	50 mg
S003	Serum	BD	m	58		NA	NA	NA	NA	NA	NA	NA	NA	NA	Type 1 Bipolar disorder	NA	NA	NA	NA	NA	Seropram	40 mg	Lamictal	200 mg
S004	Serum	BD	m	36		NA	NA	NA	NA	NA	NA	NA	NA	NA	Type 2 Bipolar disorder	NA	NA	NA	NA	NA	Lithium		Seroquel
S005	Serum	BD	f	42		NA	NA	NA	NA	NA	NA	NA	NA	NA	Type 2 Bipolar disorder	NA	NA	NA	NA	NA	Melatonine	3 mg	perenterol	2c/j	EPS (Escholzia/houblon, Passoflore)	10ml/soir
S006	Serum	BD	f	23		NA	NA	NA	NA	NA	NA	NA	NA	NA	Type 1 Bipolar disorder	NA	NA	NA	NA	NA	Prazine	25 mg
S007	Serum	BD	m	48		NA	NA	NA	NA	NA	NA	NA	NA	NA	Type 1 Bipolar disorder	NA	NA	NA	NA	NA	Risperidone	1 mg	Quetiapine	100 mg
S008	Serum	BD	f	57		NA	NA	NA	NA	NA	NA	NA	NA	NA	Type 1 Bipolar disorder	NA	NA	NA	NA	NA	Lamictal	150 mg	Seroquel	225 mg
S009	Serum	BD	m	39		NA	NA	NA	NA	NA	NA	NA	NA	NA	Type 1 Bipolar disorder	NA	NA	NA	NA	NA	Risperdal	1 mg
S010	Serum	BD	m	30		NA	NA	NA	NA	NA	NA	NA	NA	NA	Type 2 Bipolar disorder	NA	NA	NA	NA	NA	Lamictal	150 mg
S011	Serum	BD	m	37		NA	NA	NA	NA	NA	NA	NA	NA	NA	Type 1 Bipolar disorder	NA	NA	NA	NA	NA	Solian	50 mg
S012	Serum	BD	m	47		NA	NA	NA	NA	NA	NA	NA	NA	NA	Type 1 Bipolar disorder	NA	NA	NA	NA	NA	Solian	400 mg	Temesta	5 ml
S014	Serum	BD	f	28		NA	NA	NA	NA	NA	NA	NA	NA	NA	Type 2 Bipolar disorder	NA	NA	NA	NA	NA	Lamictal	250 mg
S015	Serum	BD	f	45		NA	NA	NA	NA	NA	NA	NA	NA	NA	Type 3 Bipolar disorder	NA	NA	NA	NA	NA
S016	Serum	BD	m	22		NA	NA	NA	NA	NA	NA	NA	NA	NA	Type 1 Bipolar disorder	NA	NA	NA	NA	NA
S018	Serum	BD	f	30		NA	NA	NA	NA	NA	NA	NA	NA	NA	Type 1 Bipolar disorder	NA	NA	NA	NA	NA	Abilify	5 mg
S019	Serum	BD	f	37		NA	NA	NA	NA	NA	NA	NA	NA	NA	Type 2 Bipolar disorder	NA	NA	NA	NA	NA	Lamictal	50 mg
S022	Serum	BD	f	35		NA	NA	NA	NA	NA	NA	NA	NA	NA	Type 1 Bipolar disorder	NA	NA	NA	NA	NA	Stillnox	10 mg
S029	Serum	BD	m	23		NA	NA	NA	NA	NA	NA	NA	NA	NA	Type 3 Bipolar disorder	NA	NA	NA	NA	NA
S031	Serum	BD	f	25		NA	NA	NA	NA	NA	NA	NA	NA	NA	Type 3 Bipolar disorder	NA	NA	NA	NA	NA
S033	Serum	BD	f	15		NA	NA	NA	NA	NA	NA	NA	NA	NA	To be determined	NA	NA	NA	NA	NA	Solian	400 mg
S034	Serum	BD	m	25		NA	NA	NA	NA	NA	NA	NA	NA	NA	Type 3 Bipolar disorder	NA	NA	NA	NA	NA	lithium	600 mg	Temesta	en réserve
S035	Serum	BD	f	21		NA	NA	NA	NA	NA	NA	NA	NA	NA	Type 3 Bipolar disorder	NA	NA	NA	NA	NA
S036	Serum	BD	m	23		NA	NA	NA	NA	NA	NA	NA	NA	NA	Type 3 Bipolar disorder	NA	NA	NA	NA	NA	Orfiril	5ml(300 mg) /j	Seroquel	400 mg
S037	Serum	BD	f	20		NA	NA	NA	NA	NA	NA	NA	NA	NA	Type 3 Bipolar disorder	NA	NA	NA	NA	NA	Abilify 100	10mg
S106	Serum	BD	m	18		NA	NA	NA	NA	NA	NA	NA	NA	NA	Type 2 Bipolar disorder	NA	NA	NA	NA	NA	Sertraline	50 mg	Dépakine	500 mg
S201	Serum	CT	f	23		NA	NA	NA	NA	NA	NA	NA	NA	NA	Depression	NA	NA	NA	NA	NA
S203	Serum	CT	m	32		NA	NA	NA	NA	NA	NA	NA	NA	NA	Non-demented control	NA	NA	NA	NA	NA
S204	Serum	CT	f	25		NA	NA	NA	NA	NA	NA	NA	NA	NA	Non-demented control	NA	NA	NA	NA	NA
S205	Serum	CT	m	31		NA	NA	NA	NA	NA	NA	NA	NA	NA	Non-demented control	NA	NA	NA	NA	NA
S206	Serum	CT	f	40		NA	NA	NA	NA	NA	NA	NA	NA	NA	Non-demented control	NA	NA	NA	NA	NA	jasminelle
S207	Serum	CT	f	54		NA	NA	NA	NA	NA	NA	NA	NA	NA	Non-demented control	NA	NA	NA	NA	NA
S208	Serum	CT	m	39		NA	NA	NA	NA	NA	NA	NA	NA	NA	Non-demented control	NA	NA	NA	NA	NA
S209	Serum	CT	m	49		NA	NA	NA	NA	NA	NA	NA	NA	NA	Non-demented control	NA	NA	NA	NA	NA
S210	Serum	CT	m	37		NA	NA	NA	NA	NA	NA	NA	NA	NA	Non-demented control	NA	NA	NA	NA	NA
S211	Serum	CT	m	21		NA	NA	NA	NA	NA	NA	NA	NA	NA	Non-demented control	NA	NA	NA	NA	NA
S212	Serum	CT	f	38		NA	NA	NA	NA	NA	NA	NA	NA	NA	Non-demented control	NA	NA	NA	NA	NA
S213	Serum	CT	m	19		NA	NA	NA	NA	NA	NA	NA	NA	NA	Non-demented control	NA	NA	NA	NA	NA
S214	Serum	CT	f	46		NA	NA	NA	NA	NA	NA	NA	NA	NA	Depression	NA	NA	NA	NA	NA
S215	Serum	CT	m	50		NA	NA	NA	NA	NA	NA	NA	NA	NA	Non-demented control	NA	NA	NA	NA	NA	biopros ??	8 mg
S216	Serum	CT	m	36		NA	NA	NA	NA	NA	NA	NA	NA	NA	Non-demented control	NA	NA	NA	NA	NA
S218	Serum	CT	f	34		NA	NA	NA	NA	NA	NA	NA	NA	NA	Non-demented control	NA	NA	NA	NA	NA
S219	Serum	CT	m	24		NA	NA	NA	NA	NA	NA	NA	NA	NA	Non-demented control	NA	NA	NA	NA	NA
